# An *in vitro* investigation into the survival of *Tropilaelaps mercedesae* on a range of matrices

**DOI:** 10.1101/2024.12.10.627759

**Authors:** Maggie C Gill, Bajaree Chuttong, Paul Davies, Avril Earl, George Tonge, Dan Etheridge

## Abstract

*Tropilaelaps* spp. are a parasitic mite that feed and reproduce within honey bee brood (*Apis* spp.) and cause significant damage and mortality to *Apis mellifera* colonies. *T. mercedesae* is found outside the range of its natural host *A. dorsata* and was recently detected in Europe for the first time in 2024. It is widely believed that *Tropilaelaps* spp. are unable to survive without brood. However, studies have demonstrated that *T. mercedesae* can survive during broodless periods while parasitising *A. dorsata* and without brood in overwintering colonies of *A. mellifera* in temperate climates. This study sought to examine the survival of *T. mercedesae* on a range of matrices and found that mites could survive for more than 96 hours on live adult *A. mellifera* and more than 144 hours and 168 hours on decomposing *A. mellifera* pupae and adults respectively. These findings could indicate one possible mechanism which allows *T. mercedesae* to survive without brood. These findings also have implications towards better understanding possible transmission routes for *Tropilaelaps*. Previously bee sales in the form of queens and packages and used beekeeping equipment were considered a relatively low risk for transmitting *Tropilaelaps* spp. due to the absence of live brood. This study demonstrates *Tropilaelaps’* ability to survive in these scenarios and the increased potential for it to spread globally.
