## Supplementary material for "An *in vitro* investigation into the survival of *Tropilaelaps mercedesae* on a range of matrices": https://10.6084/m9.figshare.28001570

### Sheet: Sheet1
Hours	24			48			72			96			120			144			168			192
TREATMENT	Dead	Alive	Unknown	Dead	Alive	Unknown	Dead	Alive	Unknown	Dead	Alive	Unknown	Dead	Alive	Unknown	Dead	Alive	Unknown	Dead	Alive	Unknown	Dead	Alive	Unknown
Control 1	25	5	0	5	0	0
Control 2	29	1	0	1	0	0
Control 3	27	3	0	3	0	0
A. mellifera adults(dead) 1	0	22	8	11	7	12	10	2	7	3	0	6	1	0	5	2	2	1	0	0	3	3	0	0
A. mellifera adults(dead) 2	3	14	13	12	2	13	12	1	2	3	0	0
A. mellifera adults(dead) 3	1	20	9	7	7	15	13	1	8	4	1	3	2	0	2	1	1	0	1	0	0
A. mellifera pupae (dead) 1	3	27	0	4	16	7	15	4	4	3	0	5	1	0	4	3	0	1	1	0	0
A. mellifera pupae (dead) 2	0	30	0	16	7	7	12	0	2	2	0	0
A. mellifera pupae (dead) 3	1	29	0	7	15	7	21	1	0	1	0	0
A.dorsata adults (live) 1	29	1	0	1	0	0
A.dorsata adults (live) 2	12	11	7	17	0	1	1	0	0
A.dorsata adults (live) 3	9	21	0	20	0	1	1	0	0
A. mellifera adults (live) 1	24	0	6	2	0	4	1	0	3	2	0	1	1	0	0
A. mellifera adults (live) 2	24	1	5	6	0	0
A. mellifera adults (live) 3	24	0	6	6	0	0
